# Systems-ecology designed bacterial consortium protects from severe *Clostridioides difficile* infection

**DOI:** 10.1101/2023.08.08.552483

**Authors:** Matthew L Jenior, Jhansi L Leslie, Glynis L Kolling, Laurie Archbald-Pannone, Deborah A Powers, William A Petri, Jason A Papin

**Affiliations:** Department of Biomedical Engineering, University of Virginia, Charlottesville, VA, USA; Department of Internal Medicine, Division of Infectious Diseases & International Health, University of Virginia, Charlottesville, VA, USA; Department of Biochemistry & Molecular Genetics, University of Virginia, Charlottesville, VA, USA; Department of Microbiology, Immunology and Cancer Biology, University of Virginia Health System, Charlottesville, Virginia, USA; Department of Pathology, University of Virginia Health System, Charlottesville, Virginia, USA; Department of Internal Medicine, University of Virginia Health System, Charlottesville, Virginia, USA; Department of Internal Medicine, Division of General, Geriatric, Palliative, and Hospital Medicine, University of Virginia School of Medicine, Charlottesville, VA, USA

## Abstract

Fecal Microbiota Transplant (FMT) is an emerging therapy that has had remarkable success in treatment and prevention of recurrent *Clostridioides difficile* infection (rCDI). FMT has recently been associated with adverse outcomes such as inadvertent transfer of antimicrobial resistance, necessitating development of more targeted bacteriotherapies. To address this challenge, we developed a novel systems biology pipeline to identify candidate probiotic strains that would be predicted to interrupt *C. difficile* pathogenesis. Utilizing metagenomic characterization of human FMT donor samples, we identified those metabolic pathways most associated with successful FMTs and reconstructed the metabolism of encoding species to simulate interactions with *C. difficile*. This analysis resulted in predictions of high levels of cross-feeding for amino acids in species most associated with FMT success. Guided by these *in silico* models, we assembled consortia of bacteria with increased amino acid cross-feeding which were then validated *in vitro*. We subsequently tested the consortia in a murine model of CDI, demonstrating total protection from severe CDI through decreased toxin levels, recovered gut microbiota, and increased intestinal eosinophils. These results support the novel framework that amino acid cross-feeding is likely a critical mechanism in the initial resolution of CDI by FMT. Importantly, we conclude that our predictive platform based on predicted and testable metabolic interactions between the microbiota and *C. difficile* led to a rationally designed biotherapeutic framework that may be extended to other enteric infections.
