## Supplementary material for "Systems-ecology designed bacterial consortium protects from severe *Clostridioides difficile* infection": Table_S1

### Sheet: Reads
Filename	Total trimmed reads	Avg Q-score	Total bases (Mb)
fmt.metaG.01044A.R1.trim.fastq	193718467	36.05	28658
fmt.metaG.01044A.R2.trim.fastq	193718467	35.62	28450.9
fmt.metaG.01090A.R1.trim.fastq	166948888	36.06	24697.4
fmt.metaG.01090A.R2.trim.fastq	166948888	35.65	24536.9
fmt.metaG.01092A.R1.trim.fastq	190449320	36.05	28185.2
fmt.metaG.01092A.R2.trim.fastq	190449320	35.52	27913.6
fmt.metaG.01093A.R1.trim.fastq	176077836	36.05	26051.5
fmt.metaG.01093A.R2.trim.fastq	176077836	35.61	25864.7
fmt.metaG.05042G.R1.trim.fastq	152129390	36.06	22503.2
fmt.metaG.05042G.R2.trim.fastq	152129390	35.62	22343.7
fmt.metaG.05053B.R1.trim.fastq	158311676	36.06	23423
fmt.metaG.05053B.R2.trim.fastq	158311676	35.66	23277.8
fmt.metaG.05080M.R1.trim.fastq	150991086	36.05	22321.9
fmt.metaG.05080M.R2.trim.fastq	150991086	35.67	22192
fmt.metaG.05098A.R1.trim.fastq	157517689	36.06	23298.2
fmt.metaG.05098A.R2.trim.fastq	157517689	35.64	23142
fmt.metaG.28043C.R1.trim.fastq	68626137	36.06	10147
fmt.metaG.28043C.R2.trim.fastq	68626137	35.7	10097.1
fmt.metaG.28045A.R1.trim.fastq	72137717	36.06	10665.1
fmt.metaG.28045A.R2.trim.fastq	72137717	35.73	10614.1
fmt.metaG.28045D.R1.trim.fastq	86464986	36.07	12791.6
fmt.metaG.28045D.R2.trim.fastq	86464986	35.64	12699
fmt.metaG.28047D.R1.trim.fastq	81574247	36.06	12067.7
fmt.metaG.28047D.R2.trim.fastq	81574247	35.63	11986.8

### Sheet: Contigs
Assembly	Contigs	Bases(Mb)	N50	N90	Median	Longest	Contigs>1kb	Contigs>5kb	Contigs>10kb
fmt.metaG.01044A.contigs.1500.fasta	58779	447.86	20345	2432	2931	631847	58779	16767	8611
fmt.metaG.01090A.contigs.1500.fasta	62094	437.42	16139	2349	2869	599608	62094	17321	8313
fmt.metaG.01092A.contigs.1500.fasta	59836	440.92	19229	2357	2806	534771	59836	16542	8329
fmt.metaG.01093A.contigs.1500.fasta	60864	438.83	17178	2376	2875	599608	60864	17160	8485
fmt.metaG.05042G.contigs.1500.fasta	49045	388.01	20255	2523	2964	669052	49045	15021	7799
fmt.metaG.05053B.contigs.1500.fasta	52254	407.82	21608	2450	2854	804156	52254	14811	7621
fmt.metaG.05080M.contigs.1500.fasta	50193	388.01	19897	2444	2887	616455	50193	14719	7553
fmt.metaG.05098A.contigs.1500.fasta	50293	384.96	19643	2460	2920	583099	50293	14574	7412
fmt.metaG.28043C.contigs.1500.fasta	27601	207.44	19450	2388	2828	452262	27601	7953	4119
fmt.metaG.28045A.contigs.1500.fasta	31043	199.93	15160	2118	2577	452368	31043	7485	3675
fmt.metaG.28045D.contigs.1500.fasta	35007	224.7	14750	2145	2613	452259	35007	8273	4017
fmt.metaG.28047D.contigs.1500.fasta	36371	277.12	20301	2403	2831	692478	36371	10437	5449
