## Supplementary material for "Systems-ecology designed bacterial consortium protects from severe *Clostridioides difficile* infection": Table_S2

### Sheet: Sheet1
File name	Species	Genes	Reactions	Metabolites	Stoichiometric Consistency (%)	Mass Balance (%)	Memote Score (%)
iEr748.sbml	Eubacterium rectale	748	871	874	-	-	-
iCs577.sbml	Clostridium sporogenes	577	913	949	51.2	88.8	75
iBp829.sbml	Blautia producta	829	1021	1045	48.1	87.9	74
iDp397.sbml	Desulfovibrio piger	397	783	828	48.1	86	75
iPd555.sbml	Parabacteroides distasonis	555	926	952	48.3	88.1	73
iEe1329.sbml	Eubacterium eligens	1329	995	1026	45.9	87.4	74
iOs707.sbml	Odoribacter splanchnicus	707	1004	1027	50.3	88	72
iBp118.sbml	Bifidobacterium pseudocatenulatum	118	499	545	45	79.6	75
iBd370.sbml	Bacteroides dorei	370	769	827	-	-	-
iCs454.sbml	Coprococcus sp. ART55	454	799	801	42.8	86.2	74
iFp1069.sbml	Faecalibacterium prausnitzii	1069	923	927	-	-	-
iAh540.sbml	Anaerostipes hadrus	540	851	857	42.8	86	74
iBv935.sbml	Bacteroides vulgatus	935	997	1001	47.9	88.4	72
iPs651.sbml	Parabacteroides sp. CT06	651	1023	1018	46.9	89.3	74
iAf996.sbml	Alistipes finegoldii	996	918	959	49.6	87.9	72
iBt636.sbml	Bacteroides thetaiotaomicron	636	969	959	-	-	-
iAs395.sbml	Alistipes shahii	395	840	872	53.3	87	75
iOb1228.sbml	Oscillospiraceae bacterium J115	1228	956	984	48.4	88	73
iBc784.sbml	Bacteroides caccae	784	999	997	47.6	87.6	73
iAm458.sbml	Akkermansia muciniphila	458	873	917	48	87.3	74
iBl287.sbml	Bifidobacterium longum	287	617	675	43.6	85.8	75
iRi453.sbml	Roseburia intestinalis	453	820	859	47.7	85.3	75
iCs548.sbml	Clostridium scindens	548	911	917	-	-	-
iCa413.sbml	Collinsella aerofaciens	413	787	811	44.9	86.2	73
iSt360.sbml	Streptococcus thermophillus	360	771	745	43.8	85.8	74
iBc585.sbml	Bacillus coagulans	585	1085	1071	-	-	-
iEc932.sbml	Escherichia coli	932	1401	1348	-	-	-
iEf470.sbml	Enterococcus faecium	470	815	837	48	86.7	75
iEf535.sbml	Enterococcus faecalis	535	885	891	47.4	86.9	75
iBo679.sbml	Bacteroides ovatus	679	882	927	-	-	-
